# Estimating consensus proteomes and metabolic functions from taxonomic affiliations

**DOI:** 10.1101/2022.03.16.484574

**Authors:** Arnaud Belcour, Pauline Hamon-Giraud, Alice Mataigne, Baptiste Ruiz, Yann Le Cunff, Jeanne Got, Lorraine Awhangbo, Mégane Lebreton, Clémence Frioux, Simon Dittami, Patrick Dabert, Anne Siegel, Samuel Blanquart

**Affiliations:** Univ Rennes, Inria, CNRS, IRISA, F-35000 Rennes, France; Univ. Grenoble Alpes, Inria, 38000 Grenoble, France; Université Grenoble Alpes, CNRS, LIPhy, Grenoble, France; INRAE, UR1466 OPAALE, 17 Avenue de Cucillé, 35044 Rennes, France; Inria, INRAE, Université de Bordeaux, 33400 Talence, France; Sorbonne University, CNRS, Integrative Biology of Marine Models (LBI2M, UMR 8227), Station Biologique de Roscoff (SBR), 29680 Roscoff, France

## Abstract

**Purpose:** Metabarcoding, and metagenomic sequencing have enabled the characterization of highly diverse environmental communities. The challenge of estimating the metabolic functions carried out by these communities has led to the development of several state-of-the-art methods, most of which are tailored to a specific gene marker. However, the increasing diversity of approaches resulting from advances in sequencing technologies drives the need for methods capable of handling heterogeneous microbial community data. Moreover, predictions often depend on their internal analysis pipelines and are influenced by the underlying databases, which link marker genes to specific functional annotations. This limits users’ ability to evaluate the quality of predictions by tracing internal data and processes. Finally, users are constrained by the specific annotations provided by these methods (e.g. EC numbers), limiting their ability to conduct further specialized analyses based on intermediate results.

**Methods:** EsMeCaTa predicts consensus proteomes and their associated functions from taxonomic affiliations. A key feature of EsMeCaTa is its explainability and flexibility. To support the flexible integration of heterogeneous sequencing data, EsMeCaTa utilizes taxonomic affiliations obtained through analyses of diverse sequencing datasets. To provide insight into the knowledge available for each taxonomic affiliation and to interpret the relevance of predicted functions, EsMeCaTa identifies a taxonomic rank within a given affliation that is suffciently represented by documented proteomes in the UniProt database. The proteins of the UniProt proteomes are clustered and filtered according to a threshold to create consensus proteomes. These consensus proteomes are automatically annotated with functional information (e.g., EC numbers, GO terms) but they are also designed to be used in further customized annotation workflows. Functional annotations are reported in a functional table, which can be enriched with taxon abundances to generate comprehensive functional profiles.

**Results:** EsMeCaTa predictions have been validated using multiple datasets and compared to a state-of-the-art method. Additionally, it was applied to a novel metabarcoding dataset from a methanogenic reactor, characterizing the microbial community and biogas production across different time points and intake condition. Our results demonstrate the link between biogas production, intake condition and the dynamics of the metabolic functions predicted by EsMeCaTa in the microbial communities.
