## Supplemental File 1 for "Estimating consensus proteomes and metabolic functions from taxonomic affiliations"

observation_name	taxonomic_affiliation
Plasmodium	cellular organisms;Eukaryota;Sar;Alveolata;Apicomplexa;Aconoidasida;Haemosporida;Plasmodiidae;Plasmodium
Leucocytozoon	cellular organisms;Eukaryota;Sar;Alveolata;Apicomplexa;Aconoidasida;Haemosporida;Leucocytozoidae;Leucocytozoon
Corallicola	cellular organisms;Eukaryota;Sar;Alveolata;Apicomplexa;Conoidasida;Corallicolida;Corallicolidae;Corallicola
Acavomonas	cellular organisms;Eukaryota;Sar;Alveolata;Colponemida;Acavomonidia;Acavomonas
Escherichia	cellular organisms;Bacteria;Proteobacteria;Gammaproteobacteria;Enterobacterales;Enterobacteriaceae;Escherichia
Edaphovirga	cellular organisms;Bacteria;Proteobacteria;Gammaproteobacteria;Enterobacterales;Enterobacteriaceae;Edaphovirga
Jejubacter	cellular organisms;Bacteria;Proteobacteria;Gammaproteobacteria;Enterobacterales;Enterobacteriaceae;Jejubacter
Lelliottia	cellular organisms;Bacteria;Proteobacteria;Gammaproteobacteria;Enterobacterales;Enterobacteriaceae;Lelliottia
Cronobacter	cellular organisms;Bacteria;Proteobacteria;Gammaproteobacteria;Enterobacterales;Enterobacteriaceae;Cronobacter
Citrobacter	cellular organisms;Bacteria;Proteobacteria;Gammaproteobacteria;Enterobacterales;Enterobacteriaceae;Citrobacter
Enterobacteriaceae	cellular organisms;Bacteria;Proteobacteria;Gammaproteobacteria;Enterobacterales;Enterobacteriaceae
Enterobacterales	cellular organisms;Bacteria;Proteobacteria;Gammaproteobacteria;Enterobacterales
Gammaproteobacteria	cellular organisms;Bacteria;Proteobacteria;Gammaproteobacteria
