## Supplemental File 2 for "Estimating consensus proteomes and metabolic functions from taxonomic affiliations"

org_id_article_ref	org_id_data	ord_id_genome_file	observation_name	taxonomic_affiliation	total_length	num_contigs	N50	GC content	percent completion	percent redundancy	Quality assessment according to Bowers et al. (https://www.nature.com/articles/nbt.3893)
Erythrobacter_sp_430	EC-HK427	CABVLF01	EC-HK427	Proteobacteria;Alphaproteobacteria;Sphingomonadales;Erythrobacteraceae;Erythrobacter
Bosea_sp_5A	EC-HK365B	CABVLT01	EC-HK365B	Proteobacteria;Alphaproteobacteria;Rhizobiales;Bradyrhizobaceae;Bosea
Hoeflea_sp_430	EC-HK425	CABVLK01	EC-HK425	Proteobacteria;Alphaproteobacteria;Rhizobiales;Phyllobacteriaceae;Hoeflea
Imperialibacter_sp_R6	EC-SDR9	CABVLL01	EC-SDR9	Bacteroidetes;Cytophagia;Cytophagales;Flammeovirgaceae;Imperialibacter
Marinobacter_sp_HK15	EC-HK377	CABVLG01	EC-HK377	Proteobacteria;Gammaproteobacteria ;Alteromonadales;Alteromonadaceae;Marinobacter
Rhizobium_sp_404	EC-SD404	CABVLD01	EC-SD404	Proteobacteria;Alphaproteobacteria;Rhizobiales;Rhizobiaceae;Rhizobium
Roseovarius_sp_134	EC-HK134	CABVLJ01	EC-HK134	Proteobacteria;Alphaproteobacteria;Rhodobacterales;Rhodobacteraceae;Roseovarius
Roseovarius_sp_420	EC-SD190	CABVLE01	EC-SD190	Proteobacteria;Alphaproteobacteria;Rhodobacterales;Rhodobacteraceae;Roseovarius
Sphingomonas_sp_361	EC-HK361	CABVLH01	EC-HK361	Proteobacteria;Alphaproteobacteria;Sphingomonadales;Sphingomonadaceae;Sphingomonas
Sphingomonas_sp_391	EC-SD391	CABVLI01	EC-SD391	Proteobacteria;Alphaproteobacteria;Sphingomonadales;Sphingomonadaceae;Sphingomonas
			Bin_54_full_s_c100	Pseudomonadota;Alphaproteobacteria;;;Unclassified Alphaproteobacterium	4075657	12	642168	49.886	100	1.439	Medium-quality draft
			Bin_29_full_m_c100_r18	Pseudomonadota;Alphaproteobacteria;Rhizobiales;Phyllobacteriaceae;Hoeflea	4935401	137	2774898	61.743	100	17.986	Possible chimeric bin
			Bin_52_full_s_c100	Pseudomonadota;Alphaproteobacteria;Sphingomonadales;Erythrobacteraceae;Erythrobacter	3137991	5	1387267	62.822	100	0	Medium-quality draft
			Bin_23_full_s_c100	Pseudomonadota;Alphaproteobacteria;Sphingomonadales;Erythrobacteraceae;Erythrobacter sp.	2943928	8	535557	57.039	100	0	Medium-quality draft
			Bin_67_full_s_c100	Pseudomonadota;Gammaproteobacteria ;Oceanospirillales;Halomonadaceae;Halomonas	5778650	76	214372	54.6	100	0.719	Medium-quality draft
			Bin_32_full_s_c100	Unclassified Bacterium	3535771	35	385799	41.964	100	0	Medium-quality draft
			Bin_70_full_s_c99	Bacteroidota;Flavobacteria;Flavobacteriales;;Unclassified Flavobacteriales	4319737	16	509936	38.341	99.281	0.719	Medium-quality draft
			Bin_21_full_s_c99	Pseudomonadota;Alphaproteobacteria;Rhizobiales;;Unclassified Rhizobioales	4412484	33	181600	58.904	99.281	0	Medium-quality draft
			Bin_31_full_s_c99	Pseudomonadota;Alphaproteobacteria;Rhodobacterales;Hyphomonadaceae;Hyphomonas sp.	3060655	23	307362	54.007	99.281	0.719	Medium-quality draft
			Bin_16_full_s_c99	Pseudomonadota;Alphaproteobacteria;Sphingomonadales;Sphingomonadaceae;Sphingorhabdus	3567444	9	816851	56.671	99.281	1.439	Medium-quality draft
			Bin_38_full_s_c99	Pseudomonadota;Alphaproteobacteria;Rhodobacterales;Hyphomonadaceae;Hyhpomonas sp.	3927588	108	430158	59.641	99.281	4.317	Medium-quality draft
			Bin_55_full_s_c99	Pseudomonadota;Alphaproteobacteria;Rhodobacterales;Rhodobacteraceae;Roseovarius	3584632	26	219210	61.044	99.281	0	Medium-quality draft
			Bin_57_full_s_c99	Pseudomonadota;Alphaproteobacteria;Rhizobiales;;Unclassified Rhizobioales	3393346	2	3122496	49.812	99.281	0	Medium-quality draft
			Bin_6_full_s_c99	Pseudomonadota;Alphaproteobacteria;Caulobacterales;Caulobacteraceae;Brevundimonas	2608479	13	416070	66.93	99.281	0	Medium-quality draft
			Bin_7_full_s_c99	Pseudomonadota;Alphaproteobacteria;Sphingomonadales;Sphingomonadaceae;Sphingorhabdus	3853638	16	376496	54.044	99.281	0	Medium-quality draft
			Bin_28_full_s_c99	Pseudomonadota;Gammaproteobacteria ;Vibrionales;Vibrionacaea;Vibrio	5214155	63	159036	44.212	99.281	3.597	Medium-quality draft
			Bin_18_full_s_c99	Bacteroidota;Flavobacteria;Flavobacteriales;Flavobacteriaceae;Maribacter	4335843	19	381789	35.816	98.561	0.719	Medium-quality draft
			Bin_61_full_m_c99_r18	Bacteroidota;Flavobacteria;Flavobacteriales;Flavobacteriaceae;Polaribacter	4315843	70	469891	30.015	98.561	17.986	Medium-quality draft
			Bin_74_full_m_c99_r16	Pseudomonadota;Gammaproteobacteria ;Alteromonadales;Alteromonadaceae;Alteromonas	5823541	121	449994	43.727	98.561	15.827	Possible chimeric bin
			Bin_22_full_s_c99	Pseudomonadota;Alphaproteobacteria;Rhizobiales;;Unclassified Rhizobioales	3867490	8	551257	45.014	98.561	0	Medium-quality draft
			Bin_30_full_s_c99	Pseudomonadota;Alphaproteobacteria;;;Unclassified Alphaproteobacterium	3367437	92	74864	55.03	98.561	0.719	Medium-quality draft
			Bin_36_full_s_c99	Pseudomonadota;Alphaproteobacteria;Rhizobiales;Hyphomicrobiaceae;Unclassified Hyphomicrobiaceae	3786868	17	322945	57.598	98.561	2.158	Medium-quality draft
			Bin_63_full_s_c98	Planctomycetota;Phycisphaerae;Phycisphaerales;Phycisphaeraceae;Phycisphaera sp.	3445259	4	1109408	67.197	97.842	2.158	Medium-quality draft
			Bin_42_full_m_c98_r21	Pseudomonadota;Alphaproteobacteria;Rhodobacterales;Rhodobacteraceae;Unclassified Rhodobacteraceae	4045944	90	100637	64.397	97.842	20.863	Possible chimeric bin
			Bin_48_full_s_c97	Actinobacteria;Acidimicrobiia;Acidiomicrobiales;Acidimicrobiaceae;Ilumatobacter sp.	5165927	26	330188	63.077	97.122	3.597	Medium-quality draft
			Bin_14_full_s_c97	Bacteroidota;;;;Unclassfied Bacteroidetes	5154297	12	618067	45.72	97.122	0.719	Medium-quality draft
			Bin_58_full_s_c97	Bacteroidota;Flavobacteria;Flavobacteriales;;Unclassified Flavobacteriales	6740106	58	214397	46.589	97.122	1.439	Medium-quality draft
			Bin_25_full_s_c98	Pseudomonadota;Deltaproteobacteria;Myxococcales;;Unclassified Myxococcales	8711421	78	189923	63.28	97.122	1.439	Medium-quality draft
			Bin_50_full_s_c97	Pseudomonadota;;;;Unclassified Proteobacterium	4470076	57	189623	62.461	97.122	0.719	Medium-quality draft
			Bin_73_full_s_c96	Bacteroidota;;;;Unclassfied Bacteriodetes	8749299	38	451152	44.363	96.403	0.719	Medium-quality draft
			Bin_37_full_s_c95	Planctomycetota;Planctomycetia;Planctomcetales;Planctomycetaceae;Rhodopirellula sp.	7466849	130	89089	59.509	94.964	2.878	Medium-quality draft
			Bin_68_full_s_c95	Planctomycetota;;;;Uncassified Planctomycetes	5201868	49	199999	61.782	94.964	7.194	Medium-quality draft
			Bin_44_full_s_c94	Bacteroidota;Cytophagia;Cytophagales;Flammeovirgaceae;Unclassified Flammeovirgaceae	7233000	29	484497	45.278	94.245	2.878	Medium-quality draft
			Bin_11_full_s_c94	Pseudomonadota;Alphaproteobacteria;Rhizobiales;;Unclassified Rhizobioales	4314944	30	334579	56.186	93.525	3.597	Medium-quality draft
			Bin_15_full_s_c93	Bacteroidota;;;;Unclassfied Bacteropdetes	8070005	203	61529	52.938	92.806	2.158	Medium-quality draft
