## Supplemental File 5 for "Estimating consensus proteomes and metabolic functions from taxonomic affiliations"

### Sheet: Bilan global
				OLR	Biogaz production	pH	Total VFA	Acetic acid	Propionic acid	Iso-Valeric acid	Butyric acid	Valeric acid	Malic acid	Succinic acid	Lactic acid	Formic acid
Date	Day	Exp. sample	NGS	kgDCO/m3.j	Nm3/m3.j		mg/L	mg/L	mg/L	mg/L	mg/L	mg/L	mg/L	mg/L	mg/L	mg/L
2017-06-06	0	I-00			0.05	7.8	343.9	120.1	223.8	0	0	0	0	0	0	0
2017-06-07	1	I-01		1.6	0.06	7.8	343.9	120.1	223.8	0	0	0	0	0	0	0
2017-06-08	2	I-02		1.59	0.11	7.8	343.9	120.1	223.8	0	0	0	0	0	0	0
2017-06-09	3	I-03		1.42	0.13	7.8	343.9	120.1	223.8	0	0	0	0	0	0	0
2017-06-10	4	I-04		1.54	0.13	7.8	343.9	120.1	223.8	0	0	0	0	0	0	0
2017-06-11	5	I-05		1.51	0.17	7.8	343.9	120.1	223.8	0	0	0	0	0	0	0
2017-06-12	6	I-06	CF016	1.46	0.14	7.8	343.9	120.1	223.8	0	0	0	0	0	0	0
2017-06-13	7	I-07		1.52	0.14	7.88	390.6	134.7	255.9	0	0	0	0	0	0	0
2017-06-14	8	I-08		1.53	0.17	7.97	438	149.6	288.5	0	0	0	0	0	0	0
2017-06-15	9	I-09		1.48	0.24	8.06	485.3	164.4	320.9	0	0	0	0	0	0	0
2017-06-16	10	I-10		1.48	0.27	8.15	532.5	179.2	353.3	0	0	0	0	0	0	0
2017-06-17	11	I-11		1.52		8.24	579.7	194	385.7	0	0	0	0	0	0	0
2017-06-18	12	I-12				8.33	627.1	208.8	418.3	0	0	0	0	0	0	0
2017-06-19	13	I-13		1.49		8.43	678.3	224.9	453.5	0	0	0	0	0	0	0
2017-06-20	14	I-14		1.5		8.51	722.1	238.6	483.5	0	0	0	0	0	0	0
2017-06-21	15	I-15	CF018	1.49	0.09	8.6	768.9	253.2	515.6	0	0	0	0	0	0	0
2017-06-22	16	I-16		1.59	0.14	8.52	752.5	202.6	549.9	0	0	0	0	0	0	0
2017-06-23	17	I-17		1.53	0.22	8.43	736.2	151.9	584.2	0	0	0	0	0	0	0
2017-06-24	18	I-18		1.46	0.23	8.36	719.8	101.3	618.5	0	0	0	0	0	0	0
2017-06-25	19	I-19		1.39	0.26	8.28	703.5	50.6	652.9	0	0	0	0	0	0	0
2017-06-26	20	I-20	CF020	1.45	0.29	8.2	687.2	0	687.2	0	0	0	0	0	0	0
2017-06-27	21	I-21		1.36	0.35	8.11	726.7	0	726.8	0	0	0	0	0	0	0
2017-06-28	22	I-22		1.31	0.32	8.02	766.3	0	766.3	0	0	0	0	0	0	0
2017-06-29	23	I-23		1.28	0.29	7.94	805.9	0	805.9	0	0	0	0	0	0	0
2017-06-30	24	I-24		1.27	0.28	7.85	845.5	0	845.5	0	0	0	0	0	0	0
2017-07-01	25	I-25		1.31	0.29	7.77	885.1	0	885.1	0	0	0	0	0	0	0
2017-07-02	26	I-26		1.26	0.32	7.68	924.7	0	924.7	0	0	0	0	0	0	0
2017-07-03	27	I-27	CG002	1.43	0.32	7.6	964.9	0	965	0	0	0	0	0	0	0
2017-07-04	28	I-28		1.2	0.39	7.62	828.2	0	828.2	0	0	0	0	0	0	0
2017-07-05	29	I-29		1.2	0.46	7.65	690.3	0	690.3	0	0	0	0	0	0	0
2017-07-06	30	I-30		1.2	0.45	7.68	552.7	0	552.7	0	0	0	0	0	0	0
2017-07-07	31	I-31		1.22	0.45	7.71	414.5	0	414.5	0	0	0	0	0	0	0
2017-07-08	32	I-32			0.44	7.74	276.4	0	276.4	0	0	0	0	0	0	0
2017-07-09	33	I-33			0.32	7.77	138.2	0	138.2	0	0	0	0	0	0	0
2017-07-10	34	I-34	CG004	2.48	0.15	7.8	0	0	0	0	0	0	0	0	0	0
2017-07-11	35	I-35		1.41	0.31	7.74	0	0	0	0	0	0	0	0	0	0
2017-07-12	36	I-36		1.23	0.32	7.68	0	0	0	0	0	0	0	0	0	0
2017-07-13	37	I-37		1.29	0.44	7.62	0	0	0	0	0	0	0	0	0	0
2017-07-14	38	I-38		1.24	0.37	7.57	0	0	0	0	0	0	0	0	0	0
2017-07-15	39	I-39		1.2	0.34	7.51	0	0	0	0	0	0	0	0	0	0
2017-07-16	40	I-40		1.22	0.34	7.45	0	0	0	0	0	0	0	0	0	0
2017-07-17	41	I-41		1.15	0.35	7.4	0	0	0	0	0	0	0	0	0	0
2017-07-18	42	I-42	CG006	1.23	0.39	7.4	0	0	0	0	0	0	0	0	0	0
2017-07-19	43	I-43		1.23	0.41	7.45	0	0	0	0	0	0	0	0	0	0
2017-07-20	44	I-44		1.25	0.39	7.48	0	0	0	0	0	0	0	0	0	0
2017-07-21	45	I-45		1.25	0.38	7.51	0	0	0	0	0	0	0	0	0	0
2017-07-22	46	I-46		1.32	0.36	7.54	0	0	0	0	0	0	0	0	0	0
2017-07-23	47	I-47		1.44	0.36	7.57	0	0	0	0	0	0	0	0	0	0
2017-07-24	48	I-48	CG008		0.39	7.6	0	0	0	0	0	0	0	0	0	0
2017-07-25	49	II-00		2.89		7.57	0	0	0	0	0	0	0	0	0	0
2017-07-26	50	II-01		2.85	0.56	7.57	0	0	0	0	0	0	0	0	0	0
2017-07-27	51	II-02		2.73	0.86	7.57	0	0	0	0	0	0	0	0	0	0
2017-07-28	52	II-03		2.86	0.92	7.57	0	0	0	0	0	0	0	0	0	0
2017-07-29	53	II-04		2.86	0.93	7.57	0	0	0	0	0	0	0	0	0	0
2017-07-30	54	II-05		2.94	0.89	7.57	0	0	0	0	0	0	0	0	0	0
2017-07-31	55	II-06	CG053	2.67	0.87	7.57	0	0	0	0	0	0	0	0	0	0
2017-08-01	56	II-07		2.86	0.95	7.57	0	0	0	0	0	0	0	0	0	0
2017-08-02	57	II-08		2.75	1.09	7.57	0	0	0	0	0	0	0	0	0	0
2017-08-03	58	II-09		2.78	1.05	7.57	0	0	0	0	0	0	0	0	0	0
2017-08-04	59	II-10		2.8	1.04	7.57	0	0	0	0	0	0	0	0	0	0
2017-08-05	60	II-11		2.96	1.04	7.57	0	0	0	0	0	0	0	0	0	0
2017-08-06	61	II-12		2.92	1.06	7.57	0	0	0	0	0	0	0	0	0	0
2017-08-07	62	II-13	CH002	2.95	1.05	7.58	0	0	0	0	0	0	0	0	0	0
2017-08-08	63	II-14		2.76	1.11	7.61	0	0	0	0	0	0	0	0	0	0
2017-08-09	64	II-15		2.69	1.17	7.64	0	0	0	0	0	0	0	0	0	0
2017-08-10	65	II-16		2.71	1.13	7.68	0	0	0	0	0	0	0	0	0	0
2017-08-11	66	II-17		2.63	1.22	7.71	0	0	0	0	0	0	0	0	0	0
2017-08-12	67	II-18		2.74	1.18	7.75	0	0	0	0	0	0	0	0	0	0
2017-08-13	68	II-19		2.53	1.26	7.78	0	0	0	0	0	0	0	0	0	0
2017-08-14	69	II-20		2.67	1.2	7.82	0	0	0	0	0	0	0	0	0	0
2017-08-15	70	II-21		2.58	1.26	7.85	0	0	0	0	0	0	0	0	0	0
2017-08-16	71	II-22	CH004	2.44	1.22	7.89	0	0	0	0	0	0	0	0	0	0
2017-08-17	72	II-23		2.57	1.18	7.83	0	0	0	0	0	0	0	0	0	0
2017-08-18	73	II-24		2.63	1.17	7.77	0	0	0	0	0	0	0	0	0	0
2017-08-19	74	II-25		2.65	1.2	7.71	0	0	0	0	0	0	0	0	0	0
2017-08-20	75	II-26		2.49	1.18	7.65	0	0	0	0	0	0	0	0	0	0
2017-08-21	76	II-27	CH006	2.62	1.12	7.6	0	0	0	0	0	0	0	0	0	0
2017-08-22	77	II-28		2.7	1.14	7.59	0	0	0	0	0	0	0	0	0	0
2017-08-23	78	II-29		2.71	1.33	7.58	0	0	0	0	0	0	0	0	0	0
2017-08-24	79	II-30		2.59	1.24	7.57	0	0	0	0	0	0	0	0	0	0
2017-08-25	80	II-31		2.77	1.19	7.56	0	0	0	0	0	0	0	0	0	0
2017-08-26	81	II-32		2.55	1.25	7.55	0	0	0	0	0	0	0	0	0	0
2017-08-27	82	II-33		2.61	1.13	7.54	0	0	0	0	0	0	0	0	0	0
2017-08-28	83	II-34	CH008	2.58	1.11	7.54	0	0	0	0	0	0	0	0	0	0
2017-08-29	84	II-35		2.78	1.12	7.52	0	0	0	0	0	0	0	0	0	0
2017-08-30	85	II-36		2.79	1.24	7.51	0	0	0	0	0	0	0	0	0	0
2017-08-31	86	II-37		2.6	1.29	7.49	0	0	0	0	0	0	0	0	0	0
2017-09-01	87	II-38		2.44	1.19	7.48	0	0	0	0	0	0	0	0	0	0
2017-09-02	88	II-39		2.45	1.11	7.46	0	0	0	0	0	0	0	0	0	0
2017-09-03	89	II-40		2.43	1.14	7.44	0	0	0	0	0	0	0	0	0	0
2017-09-04	90	II-41	CI002	2.61	1.12	7.43	0	0	0	0	0	0	0	0	0	0
2017-09-05	91	II-42		2.38	1.19	7.45	0	0	0	0	0	0	0	0	0	0
2017-09-06	92	II-43		2.38	1.16	7.46	0	0	0	0	0	0	0	0	0	0
2017-09-07	93	II-44		2.38	1.18	7.47	0	0	0	0	0	0	0	0	0	0
2017-09-08	94	II-45		2.29	1.17	7.49	0	0	0	0	0	0	0	0	0	0
2017-09-09	95	II-46		2.36	1.14	7.51	0	0	0	0	0	0	0	0	0	0
2017-09-10	96	II-47		2.34	1.16	7.52	0	0	0	0	0	0	0	0	0	0
2017-09-11	97	II-48	CI004	2.41	1.14	7.54	0	0	0	0	0	0	0	0	0	0
2017-09-12	98	III-00		2.68	1.1	7.54	0	0	0	0	0	0	0	0	0	0
2017-09-13	99	III-01		2.51	1.19	7.54	0	0	0	0	0	0	0	0	0	0
2017-09-14	100	III-02		2.53	1.24	7.54	0	0	0	0	0	0	0	0	0	0
2017-09-15	101	III-03		2.47	1.22	7.54	0	0	0	0	0	0	0	0	0	0
2017-09-16	102	III-04		2.53	1.21	7.54	0	0	0	0	0	0	0	0	0	0
2017-09-17	103	III-05		2.67	1.21	7.54	0	0	0	0	0	0	0	0	0	0
2017-09-18	104	III-06	CI022	2.49	1.32	7.54	0	0	0	0	0	0	0	0	0	0
2017-09-19	105	III-07		2.95	1.35	7.53	0	0	0	0	0	0	0	0	0	0
2017-09-20	106	III-08		3.18	1.6	7.53	0	0	0	0	0	0	0	0	0	0
2017-09-21	107	III-09		3.74	1.66	7.53	0	0	0	0	0	0	0	0	0	0
2017-09-22	108	III-10		3.92	1.72	7.53	0	0	0	0	0	0	0	0	0	0
2017-09-23	109	III-11		4.46	1.66	7.53	0	0	0	0	0	0	0	0	0	0
2017-09-24	110	III-12		4.86	1.64	7.52	0	0	0	0	0	0	0	0	0	0
2017-09-25	111	III-13	CI024	5.26	1.58	7.52	0	0	0	0	0	0	0	0	0	0
2017-09-26	112	III-14		5.21	1.57	7.52	0	0	0	0	0	0	0	0	0	0
2017-09-27	113	III-15		5.01	1.6	7.53	0	0	0	0	0	0	0	0	0	0
2017-09-28	114	III-16		5.14	1.6	7.54	0	0	0	0	0	0	0	0	0	0
2017-09-29	115	III-17		5.29	1.58	7.55	0	0	0	0	0	0	0	0	0	0
2017-09-30	116	III-18		4.92	1.58	7.55	0	0	0	0	0	0	0	0	0	0
2017-10-01	117	III-19		4.99	1.48	7.56	0	0	0	0	0	0	0	0	0	0
2017-10-02	118	III-20	CJ002	4.97	1.5	7.57	0	0	0	0	0	0	0	0	0	0
2017-10-03	119	III-21		5.11	1.64	7.55	186.6	144.7	41.9	0	0	0	0	0	0	0
2017-10-04	120	III-22		5.36	1.74	7.53	373.3	289.4	83.9	0	0	0	0	0	0	0
2017-10-05	121	III-23		4.99	1.72	7.5	559.9	434.1	125.8	0	0	0	0	0	0	0
2017-10-06	122	III-24		5.28	1.6	7.48	746.6	578.8	167.8	0	0	0	0	0	0	0
2017-10-07	123	III-25		5.1	1.61	7.46	933.2	723.5	209.7	0	0	0	0	0	0	0
2017-10-08	124	III-26		5.07	1.49	7.44	1119.9	868.2	251.7	0	0	0	0	0	0	0
2017-10-09	125	III-27	CJ004	5.34	1.32	7.42	1306.5	1012.9	293.6	0	0	0	0	0	0	0
2017-10-10	126	III-28		5.06	1.13	7.27	2246	1801.8	400.2	0	44	0	0	0	0	0
2017-10-11	127	III-29		5.4	1.03	7.12	3185.5	2590.7	506.8	0	88.1	0	0	0	0	0
2017-10-12	128	III-30		5.26	0.96	6.97	4125	3379.6	613.3	0	132.1	0	0	0	0	0
2017-10-13	129	III-31		5.21	0.88	6.82	5064.5	4168.5	719.9	0	176.2	0	0	0	0	0
2017-10-14	130	III-32		5.27	0.78	6.67	6004	4957.34	826.5	0	220.2	0	0	0	0	0
2017-10-15	131	III-33		5.38	0.69	6.52	6943.5	5746.2	933.1	0	264.2	0	0	0	0	0
2017-10-16	132	III-34	CJ006	5.3	0.57	6.37	7883	6535.1	1039.6	0	308.3	0	0	0	0	0
2017-10-17	133
2017-10-18	134
2017-10-19	135
2017-10-20	136
2017-10-21	137
2017-10-22	138
2017-10-23	139
2017-10-24	140	IV-00			0.4	7.44	3835.9	2688	1147.9	0	0	0	0	0	0	0
2017-10-25	141	IV-01			0.51	7.41	4074.2	2857	1217.2	0	0	0	0	0	0	0
2017-10-26	142	IV-02		3.61	0.64	7.38	4312.5	3026	1286.5	0	0	0	0	0	0	0
2017-10-27	143	IV-03		3.52	0.87	7.35	4550.8	3195	1355.8	0	0	0	0	0	0	0
2017-10-28	144	IV-04		3.68	0.91	7.32	4789.1	3363.9	1425.2	0	0	0	0	0	0	0
2017-10-29	145	IV-05			0.91	7.29	5027.4	3532.8	1494.5	0	0	0	0	0	0	0
2017-10-30	146	IV-06	CJ038	4.46	0.59	7.26	5265.6	3701.8	1563.8	0	0	0	0	0	0	0
2017-10-31	147	IV-07		3.81	0.83	7.26	5475.	4008.1	1466.9	0	0	0	0	0	0	0
2017-11-01	148	IV-08			0.83	7.26	5684.4	4314.4	1370.0	0	0	0	0	0	0	0
2017-11-02	149	IV-09			0.53	7.27	5893.8	4620.7	1273.1	0	0	0	0	0	0	0
2017-11-03	150	IV-10		3.84	0.4	7.27	6103.2	4927	1176.2	0	0	0	0	0	0	0
2017-11-04	151	IV-11			0.7	7.27	6312.5	5233.2	1079.3	0	0	0	0	0	0	0
2017-11-05	152	IV-12			0.58	7.28	6521.9	5539.5	982.4	0	0	0	0	0	0	0
2017-11-06	153	IV-13	CK002	3.95	0.66	7.28	6731.3	5845.8	885.5	0	0	0	0	0	0	0
2017-11-07	154	IV-14			0.82	7.34	6328.8	5468.3	811.8	0	0	48.6	0	0	0	0
2017-11-08	155	IV-15		3.68	0.75	7.4	5926.3	5090.8	738.2	0	0	97.3	0	0	0	0
2017-11-09	156	IV-16			0.9	7.47	5523.8	4713.33	664.6	0	0	145.9	0	0	0	0
2017-11-10	157	IV-17			0.82	7.53	5121.3	4335.8	591.0	0	0	194.5	0	0	0	0
2017-11-11	158	IV-18			0.73	7.59	4718.8	3958.3	517.4	0	0	243.2	0	0	0	0
2017-11-12	159	IV-19			0.61	7.66	4316.3	3580.8	443.8	0	0	291.8	0	0	0	0
2017-11-13	160	IV-20	CK004	2.92	0.53	7.72	3913.8	3203.3	370.1	0	0	340.4	0	0	0	0
2017-11-14	161	IV-21			0.4	7.72	3757.8	3036.3	339.8	0	0	381.7	0	0	0	16.7
2017-11-15	162	IV-22		3.44	0.74	7.73	3601.8	2869.3	309.5	0	0	423	0	0	0	33.4
2017-11-16	163	IV-23			0.91	7.7	3445.8	2702.4	279.2	0	0	464.2	0	0	0	50.1
2017-11-17	164	IV-24		3.96	0.67	7.74	3289.8	2535.4	248.9	0	0	505.5	0	0	0	66.8
2017-11-18	165	IV-25			0.93	7.74	3133.7	2368.5	218.5	0	0	546.7	0	0	0	83.5
2017-11-19	166	IV-26		4.25	0.73	7.74	2977.7	2201.5	188.2	0	0	588	0	0	0	100.2
2017-11-20	167	IV-27	CK006	2.85	0.99	7.75	2821.7	2034.5	157.9	0	0	629.3	0	0	0	116.9
2017-11-21	168	IV-28		2.84	1.02	7.74	2685.0	1976.0	169.6	0	0	539.4	0	0	0	117.4
2017-11-22	169	IV-29		2.75	0.96	7.73	2548.3	1917.5	181.3	0	0	449.5	0	0	0	117.8
2017-11-23	170	IV-30		2.46	1.09	7.72	2411.6	1859.0	193	0	0	359.6	0	0	0	118.2
2017-11-24	171	IV-31		2.42	1.12	7.71	2274.9	1800.5	204.7	0	0	269.7	0	0	0	118.6
2017-11-25	172	IV-32		3.21	0.99	7.71	2138.2	1742.0	216.4	0	0	179.8	0	0	0	119.1
2017-11-26	173	IV-33		3.03	1.13	7.7	2001.5	1683.5	228.0	0	0	89.9	0	0	0	119.5
2017-11-27	174	IV-34	CK007	3.5	1.25	7.69	1864.8	1625.	239.7	0	0	0	0	0	0	119.9
2017-11-28	175	IV-35		3.39	1.39	7.67	1833.2	1511.4	321.7	0	0	0	0	0	0	102.8
2017-11-29	176	IV-36		3.33	1.41	7.65	1801.6	1397.9	403.7	0	0	0	0	0	0	85.7
2017-11-30	177	IV-37		3.15	1.51	7.63	1769.9	1284.3	485.6	0	0	0	0	0	0	68.5
2017-12-01	178	IV-38		3.1	1.45	7.61	1738.3	1170.7	567.6	0	0	0	0	0	0	51.4
2017-12-02	179	IV-39		2.89	1.44	7.59	1706.7	1057.1	649.5	0	0	0	0	0	0	34.3
2017-12-03	180	IV-40		2.84	1.43	7.57	1675.1	943.5	731.5	0	0	0	0	0	0	17.1
2017-12-04	181	IV-41	CL004	2.72	1.47	7.55	1643.5	830	813.5	0	0	0	0	0	0	0
2017-12-05	182	IV-42		2.86	1.56	7.56	1597.2	875.4	721.8	0	0	0	0	0	0	0
2017-12-06	183	IV-43		1.23	1.2	7.58	1550.9	920.9	630.0	0	0	0	0	0	0	0
2017-12-07	184	IV-44		2.93	1.29	7.59	1504.7	966.4	538.3	0	0	0	0	0	0	0
2017-12-08	185	IV-45		3.14	1.35	7.61	1458.5	1011.8	446.6	0	0	0	0	0	0	0
2017-12-09	186	IV-46		3.78	1.43	7.63	1412.2	1057.3	354.9	0	0	0	0	0	0	0
2017-12-10	187	IV-47		3.77	1.69	7.64	1365.9	1102.8	263.2	0	0	0	0	0	0	0
2017-12-11	188	IV-48	CL006	3.89	1.66	7.66	1319.7	1148.2	171.4	0	0	0	0	0	0	0
2017-12-12	189	IV-49		3.86	1.45	7.65	1196	1049.0	146.9	0	0	0	0	0	0	0
2017-12-13	190	IV-50		3.71	1.43	7.65	1072.2	949.8	122.4	0	0	0	0	0	0	0
2017-12-14	191	IV-51		3.87	1.35	7.64	948.5	850.5	98	0	0	0	0	0	0	0
2017-12-15	192	IV-52		4.94	1.28	7.64	824.8	751.3	73.5	0	0	0	0	0	0	0
2017-12-16	193	IV-53		4.04	1.38	7.63	701.1	652.1	49	0	0	0	0	0	0	0
2017-12-17	194	IV-54		3.65	1.56	7.62	577.3	552.8	24.5	0	0	0	0	0	0	0
2017-12-18	195	IV-55	CL008	3.78	1.56	7.62	453.6	453.6	0	0	0	0	0	0	0	0
